# Enhanced and Unified Anatomical Labeling for a Common Mouse Brain Atlas

**DOI:** 10.1101/636175

**Authors:** Uree Chon, Daniel J. Vanselow, Keith C. Cheng, Yongsoo Kim

## Abstract

Anatomical atlases in standard coordinates are necessary for the interpretation and integration of research findings in a common spatial context. However, the two most-used mouse brain atlases, the Franklin and Paxinos (FP) and the common coordinate framework (CCF) from the Allen Institute for Brain Science, have accumulated inconsistencies in anatomical delineations and nomenclature, creating confusion among neuroscientists. To overcome these issues, we adopted the FP labels into the CCF to merge two labels in the single atlas framework. We used cell type specific transgenic mice and an MRI atlas to adjust and further segment our labels. Moreover, new segmentations were added to the dorsal striatum using cortico-striatal connectivity data. Lastly, we have digitized our anatomical labels based on the Allen ontology, created a web-interface for visualization, and provided tools for comprehensive comparisons between the Allen and FP labels. Our open-source labels signify a key step towards a unified mouse brain atlas.
