## Supplemental Table 1 for "Enhanced and Unified Anatomical Labeling for a Common Mouse Brain Atlas"

### Sheet: Sheet1
Cell type specific driver	Reporter	Data source	Location	Highlighted structures
OTR-Cre	Ai14	Kim Lab		Epd, AcbC/AcbSh, CA2, PMCo, AOM, CEnt
OT-Cre	Ai14	Kim Lab		PVH, SO,
Avptm-Cre	Ai14	Kim Lab		PVH, SO
Chat-Cre	Ai75	BICCN	ftp://download.brainimagelibrary.org:8811/biccn/osten/cellcounting/Chat_Ai75_M_382462/	cholinergic neurons in basal forebrain, VP, VPL, Tu, AcbC, VPPC, BLP, PBG, 3N, MS, VDB, HDB, IRtA, 5Te/5Ma, LDTg, AmbC, Pn, facial nucleus
Emx1-Cre	Ai75	BICCN	ftp://download.brainimagelibrary.org:8811/biccn/osten/cellcounting/Emx1_Ai75_M_343525/	cortical layers, layers of OB, layers of hippocampus
Gad2-Cre	Ai75	BICCN	ftp://download.brainimagelibrary.org:8811/biccn/osten/cellcounting/Gad2_Ai75_M_398912/	subcortical regions including BST, CP, ZI (substructures), MeAD/MePD, AcbC, Tu, Rt, PrGMC, Arc, Dk, InC, OP, STr, VLL, olfactory bulb layers, IPAC (IPACL, IPACM), LS (LSD, LSV, LSI), StHy
Ctgf-Cre	Ai75	BICCN	ftp://download.brainimagelibrary.org:8811/biccn/osten/cellcounting/Ctgf-T2A_Ai75_M_395411	L6b, EP, MeAD, thalamic structures, PMCo, GI/DI/AIP borders, PH, olfactory bulb layers, cingulate cortex (layer 2/3), PMCo, VPM, PoMn, VRe, ZI, DMPAG/DLPAG, PaS, PrS, Ment
Ntsr1-Cre	Ai75	BICCN	ftp://download.brainimagelibrary.org:8811/biccn/osten/cellcounting/Ntsr1_Ai75_M_369820/	L6, GI/DI/AIP borders, cingulate cortex layer 2/3, AV (AVVL, AVDM), AM, Gem, PH, MGV, SNR, InG, IntA, Lat, IntDL, IntP, DIEnt (layer 5)
Rbp4-Cre	Ai75	BICCN	ftp://download.brainimagelibrary.org:8811/biccn/osten/cellcounting/Rbp4_Ai75_M_392433/	L5 (all class)
Cux2-Cre	Ai75	BICCN	ftp://download.brainimagelibrary.org:8811/biccn/osten/cellcounting/Cux2_Ai75_M_384010/	L2/3, layers of OB, EPIA, VPM, VPPC, thalamus, DLG, LaDL, RMM/RML, MGD/MGV, interpeduncular nucleus, DRD, Pr5, DCIC,
PV-Cre	H2b-GFP reporter	Kim et al., 2017, Cell		Rt, VPM, BLP, ZIV, SPF, APTD, APT, SNR, RM, MM, InC, Dk, Op, RPC, IF, VLL, 3N, SuG, InWh, IC (DCIC/CIC/ECIC), layers of OB, VO, MS, GP, dorsal part of VPM, Pn, Sp5C, Lve, MVePC, Pr, Pr5VL/DM, EA, GP, LM, RtTgP, RtTg, STr, RPC/RMC, Atg
SST-Cre	H2b-GFP reporter	Kim et al., 2017, Cell		olfactory bulb layers (Gl, Epl), CeL, Rt, PrC, DG, DM (DMD), DA, AHiAL, PLCo, Dk, PP, DS, Or/Py layers, ECIC, PAG(DM, DL, LP, VL) RtTgP, STr, IC (DCIC/CIC/ECIC), LS(LSI, LSD, LSV), layers of BST, PVA, LSD, Pn, DTT, IPAC (IPACL, IPACM), VM, CM, RtTgP, layers of cerebellum
VIP-Cre	H2b-GFP reporter	Kim et al., 2017, Cell		L2/3, BLP, IC (DCIC/CIC/ECIC), layers of OB
SST-Flp and Calretinine-Cre	Ai65	Kim et al., 2017, Cell		CA1/CA2/CA3, VMH(DM, HC, VL), CeL, DTT layers, SHi, Nv, BLP, PMV, GrDG, Py layer, PaS, AOM, VTT, olfactory area layers, EPIA, VTT layers, cortical layer 4
